# Translation in Bacillus subtilis is spatially and temporally coordinated during sporulation

**DOI:** 10.1101/2023.12.06.569898

**Authors:** Olga Iwańska, Przemysław Latoch, Natalia Kopik, Mariia Kovalenko, Małgorzata Lichocka, Remigiusz Serwa, Agata L Starosta

## Abstract

Translational control during the intricate process of sporulation in *Bacillus subtilis* as a response to nutrient limitation is still underexplored. Here, we employed a comprehensive approach including RNA-seq, ribosome profiling and fluorescence microscopy to dissect the translational landscape of *B. subtilis* during sporulation. We identified two events of translation silencing and described the spatiotemporal changes in the subcellular location of translational machinery during sporulation. Using a triple knock-out strain (3KO) of zinc-independents paralogs of three zinc-dependent ribosomal proteins L31, L33 and S14, we investigated the potential regulatory role of ribosome during sporulation. The 3KO strain exhibited delayed sporulation, reduced germination efficiency, and dysregulated translation including expression of key metabolic and sporulation-related genes as well as disruptions in translation silencing, particularly in late sporulation.
