## Supplementary material for "Translation in Bacillus subtilis is spatially and temporally coordinated during sporulation": Table S1

### Sheet: RNA-seq trimming
Sample	RAW	After Trimming	rRNA	rRNA [%]	tRNA	tRNA [%]	Clean sequences	Clean sequences [%]
WT0m_1	56673319	46585226	26886007	0.577136	10401942	0.223288	9297277	0.199576
WT0m_2	42803821	39137319	18857047	0.481818	10488771	0.267999	9791501	0.250183
WT1m_1	33034716	27207733	15043712	0.55292	6609798	0.242938	5554223	0.204141
WT1m_2	35052079	32363901	17127232	0.529208	6590475	0.203637	8646194	0.267155
WT2m_1	50899781	40322703	24060964	0.59671	10903910	0.270416	5357829	0.132874
WT2m_2	44440092	38268634	25094035	0.655734	7614843	0.198984	5559756	0.145282
WT3m_1	49841979	42094748	27409542	0.651139	10286064	0.244355	4399142	0.104506
WT3m_2	29511867	27163062	19024715	0.700389	5575870	0.205274	2562477	0.0943368
WT4m_1	43232632	33572788	26741259	0.796516	3457994	0.103	3373535	0.100484
WT4m_2	29602364	27654541	19910705	0.71998	5707447	0.206384	2036389	0.0736367
WT5m_1	29200021	23837640	18400633	0.771915	3172510	0.133088	2264497	0.0949967
WT5m_2	23114051	19523222	15330273	0.785233	2343496	0.120036	1849453	0.0947309
WT6m_1	49971676	40934563	26485709	0.647026	11396041	0.278397	3052813	0.0745779
WT6m_2	31774003	25542130	16591898	0.649589	7155188	0.280133	1795044	0.0702778
WT7m_1	32471411	27244706	18146587	0.666059	7320195	0.268683	1777924	0.0652576
WT7m_2	27194317	21690754	12402350	0.57178	7792422	0.359251	1495982	0.0689686
3KO0m_1	44174911	34227033	17266330	0.504465	9044211	0.264242	7916492	0.231294
3KO0m_2	59404530	54992038	27676907	0.503289	15823971	0.28775	11491160	0.20896
3KO1m_1	51143621	38410059	20946285	0.545333	9575503	0.249297	7888271	0.20537
3KO1m_2	48944947	44622347	19069717	0.427358	10992316	0.246341	14560314	0.326301
3KO2m_1	43587785	34400758	20856565	0.606282	8003801	0.232664	5540392	0.161054
3KO2m_2	23125026	20925502	9903291	0.473264	5094992	0.243482	5927219	0.283253
3KO3m_1	41635464	33564816	23585412	0.702683	5351669	0.159443	4627735	0.137875
3KO3m_2	33290165	30819106	17993960	0.583857	8216247	0.266596	4608899	0.149547
3KO4m_1	43617150	36295382	27469856	0.756842	4493251	0.123797	4332275	0.119362
3KO4m_2	30659420	28300633	18982087	0.67073	5619790	0.198575	3698756	0.130695
3KO5m_1	32463745	26371378	20948771	0.794375	2604481	0.0987617	2818126	0.106863
3KO5m_2	52312191	41599007	31880857	0.766385	6614861	0.159015	3103289	0.0746001
3KO6m_1	30790636	25587505	19539068	0.763618	2868818	0.112118	3179619	0.124265
3KO6m_2	31210893	24984483	18681295	0.747716	3559372	0.142463	2743816	0.109821
3KO7m_1	21701891	19275922	14379374	0.745976	2589184	0.134322	2307364	0.119702
3KO7m_2	27089803	23743324	17246301	0.726364	3283225	0.13828	3213798	0.135356

### Sheet: RNA-seq mapping
Sample	Clean sequences	Uniquely mapped	Uniquely mapped [%]	Mapped to multiple loci	Mapped to multiple loci [%]	Mapped to too many loci	Mapped to too many loci [%]	Unmapped: too short	Unmapped: too short [%]
WT0m_1	9297277	7263801	0.781283	815081	0.0876688	22748	0.00244674	1195647	0.128602
WT0m_2	9791501	7969638	0.813934	998708	0.101997	16866	0.00172251	806289	0.0823458
WT1m_1	5554223	4299200	0.774042	583068	0.104977	16265	0.0029284	655690	0.118053
WT1m_2	8646194	6344833	0.73383	889648	0.102895	4365	0.000504846	1407348	0.162771
WT2m_1	5357829	3498791	0.653024	706932	0.131944	22656	0.00422858	1129450	0.210804
WT2m_2	5559756	4216418	0.758382	593465	0.106743	16913	0.00304204	732960	0.131833
WT3m_1	4399142	2998362	0.681579	552804	0.125662	18588	0.00422537	829388	0.188534
WT3m_2	2562477	1423945	0.555691	580753	0.226637	15248	0.00595049	542531	0.211721
WT4m_1	3373535	1872401	0.555026	520048	0.154155	25585	0.00758403	955501	0.283234
WT4m_2	2036389	1097626	0.539006	459082	0.225439	9756	0.00479083	469925	0.230764
WT5m_1	2264497	1491382	0.658593	314477	0.138873	17227	0.00760743	441411	0.194927
WT5m_2	1849453	1153095	0.623479	246305	0.133177	7661	0.00414231	442392	0.239202
WT6m_1	3052813	1321356	0.432832	581471	0.190471	25112	0.00822586	1124874	0.368471
WT6m_2	1795044	796049	0.44347	349561	0.194737	12524	0.00697699	636910	0.354816
WT7m_1	1777924	765531	0.430576	394986	0.222161	15753	0.00886033	601654	0.338403
WT7m_2	1495982	656008	0.438513	270952	0.18112	10152	0.00678618	558870	0.373581
3KO0m_1	7916492	6344427	0.801419	689288	0.0870699	19046	0.00240586	863731	0.109105
3KO0m_2	11491160	9023994	0.785299	1308585	0.113878	20747	0.00180547	1137834	0.0990182
3KO1m_1	7888271	6064592	0.768811	834263	0.10576	26069	0.00330478	963347	0.122124
3KO1m_2	14560314	11237748	0.771807	1244631	0.0854811	8311	0.000570798	2069624	0.142141
3KO2m_1	5540392	3774930	0.681347	685431	0.123715	23418	0.00422678	1056613	0.190711
3KO2m_2	5927219	4586564	0.773814	547969	0.0924496	2307	0.000389221	790379	0.133347
3KO3m_1	4627735	2937273	0.634711	659699	0.142553	19868	0.00429324	1010895	0.218443
3KO3m_2	4608899	2883962	0.625738	843630	0.183044	12517	0.00271583	868790	0.188503
3KO4m_1	4332275	2185791	0.504537	741361	0.171125	24884	0.00574386	1380239	0.318595
3KO4m_2	3698756	2539682	0.686631	565137	0.152791	13929	0.00376586	580008	0.156812
3KO5m_1	2818126	1618501	0.574318	437649	0.155298	17120	0.00607496	744856	0.264309
3KO5m_2	3103289	1329473	0.428408	615155	0.198227	25057	0.00807434	1133604	0.365291
3KO6m_1	3179619	2106814	0.6626	422179	0.132777	18085	0.00568779	632541	0.198936
3KO6m_2	2743816	1469779	0.53567	414891	0.151209	18920	0.00689551	840226	0.306225
3KO7m_1	2307364	825442	0.357742	526504	0.228184	2420	0.00104882	952998	0.413025
3KO7m_2	3213798	1447979	0.450551	576115	0.179263	3687	0.00114724	1186017	0.369039

### Sheet: RNA-seq counting
Sample	Uniquely mapped	CDS	CDS [%]	5UTR	5UTR [%]	3UTR	3UTR [%]	internal UTR	internal UTR [%]
WT0m_1	7263801	6320980	0.870203	156701	0.0215729	118507	0.0163147	160203	0.022055
WT0m_2	7969638	6887020	0.864157	186627	0.0234172	133632	0.0167676	171091	0.0214679
WT1m_1	4299200	3705850	0.861986	78165	0.0181813	69777	0.0162302	78016	0.0181466
WT1m_2	6344833	5622129	0.886096	120924	0.0190587	88727	0.0139841	119150	0.0187791
WT2m_1	3498791	2764559	0.790147	69522	0.0198703	66329	0.0189577	56537	0.016159
WT2m_2	4216418	3542420	0.840149	80914	0.0191902	64515	0.0153009	63365	0.0150282
WT3m_1	2998362	2360703	0.787331	71213	0.0237506	74361	0.0248005	48040	0.0160221
WT3m_2	1423945	1044657	0.733636	28467	0.0199916	29502	0.0207185	20204	0.0141888
WT4m_1	1872401	1476742	0.788689	60427	0.0322725	41373	0.0220962	26478	0.0141412
WT4m_2	1097626	820387	0.747419	24526	0.0223446	27905	0.025423	15924	0.0145077
WT5m_1	1491382	1119230	0.750465	67209	0.0450649	44433	0.0297932	21174	0.0141976
WT5m_2	1153095	855065	0.741539	50478	0.0437761	30798	0.026709	12982	0.0112584
WT6m_1	1321356	841903	0.637151	100667	0.0761846	40027	0.0302924	18169	0.0137503
WT6m_2	796049	550450	0.691478	58316	0.0732568	24785	0.031135	11582	0.0145494
WT7m_1	765531	514848	0.672537	68006	0.0888351	24022	0.0313795	12349	0.0161313
WT7m_2	656008	443091	0.675435	49147	0.0749183	22168	0.0337923	10011	0.0152605
3KO0m_1	6344427	5476054	0.863128	159879	0.0251999	104802	0.0165187	138657	0.0218549
3KO0m_2	9023994	7595341	0.841683	247333	0.0274084	169984	0.0188369	201582	0.0223384
3KO1m_1	6064592	5203824	0.858067	131728	0.0217208	100676	0.0166006	104189	0.0171799
3KO1m_2	11237748	9893510	0.880382	215313	0.0191598	171614	0.0152712	245689	0.0218628
3KO2m_1	3774930	3110964	0.824112	77584	0.0205524	72730	0.0192666	70111	0.0185728
3KO2m_2	4586564	3923521	0.855438	85118	0.0185581	76818	0.0167485	87202	0.0190125
3KO3m_1	2937273	2349054	0.79974	77903	0.0265222	67985	0.0231456	47347	0.0161194
3KO3m_2	2883962	2212879	0.767305	69256	0.0240142	49933	0.017314	48612	0.016856
3KO4m_1	2185791	1707296	0.781088	72713	0.0332662	52270	0.0239135	30993	0.0141793
3KO4m_2	2539682	2019104	0.795022	68595	0.0270093	63470	0.0249913	46756	0.0184102
3KO5m_1	1618501	1266335	0.782412	62995	0.0389218	42974	0.0265517	25576	0.0158023
3KO5m_2	1329473	940369	0.707325	77679	0.0584284	35601	0.0267783	21499	0.0161711
3KO6m_1	2106814	1640141	0.778493	99772	0.0473568	70591	0.033506	30154	0.0143126
3KO6m_2	1469779	1088042	0.740276	78154	0.053174	40547	0.0275871	20951	0.0142545
3KO7m_1	825442	627095	0.759708	62020	0.0751355	22936	0.0277863	17049	0.0206544
3KO7m_2	1447979	1106375	0.764082	78951	0.054525	41891	0.0289307	26429	0.0182523

### Sheet: RIBO-seq trimming
Sample	RAW	After Trimming	rRNA	rRNA [%]	tRNA	tRNA [%]	Length trimmed	Length trimmed [%]	Clean sequences	Clean sequences [%]
WT0r_1	30354190	28689215	23294637	0.811965	1387159	0.0483512	970793	0.0338383	3036626	0.105846
WT0r_2	27414010	26855602	20693124	0.770533	607232	0.022611	595874	0.0221881	4959372	0.184668
WT1r_1	51211359	48953124	34680133	0.708436	2148893	0.043897	913132	0.0186532	11210966	0.229014
WT1r_2	26633286	24850547	17117691	0.688826	1572986	0.0632978	355825	0.0143186	5804045	0.233558
WT2r_1	37017085	32818526	18615025	0.567211	9613567	0.292931	485618	0.0147971	4104316	0.125061
WT2r_2	28302663	26708844	19506949	0.730355	2219235	0.0830899	423723	0.0158645	4558937	0.17069
WT3r_1	48793536	44587844	21528978	0.482844	19505671	0.437466	729817	0.0163681	2823378	0.0633217
WT3r_2	29704183	28443384	12526534	0.440402	14141321	0.497174	433470	0.0152397	1342059	0.0471835
WT4r_1	47040167	42483784	24446063	0.575421	14749313	0.347175	765669	0.0180226	2522739	0.0593812
WT4r_2	31379524	29734363	9534063	0.320641	18081616	0.608105	480647	0.0161647	1638037	0.055089
WT5r_1	28306098	25186041	15878350	0.630442	7166254	0.284533	479210	0.0190268	1662227	0.0659979
WT5r_2	22038048	19115987	8527631	0.446099	8751184	0.457794	280998	0.0146996	1556174	0.0814069
WT6r_1	30163188	25345512	9877956	0.389732	13564052	0.535166	304318	0.0120068	1599186	0.0630954
WT6r_2	40227476	33094804	7050903	0.213052	23010019	0.695276	443401	0.0133979	2590481	0.0782746
WT7r_1	29420001	26838169	6617132	0.246557	17852616	0.665195	231111	0.00861128	2137310	0.079637
WT7r_2	27743618	24352014	5050507	0.207396	16784656	0.689251	271380	0.011144	2245471	0.0922088
3KO0r_1	28248741	26845975	20460264	0.762135	1004296	0.0374096	611578	0.022781	4769837	0.177674
3KO0r_2	46491873	45667175	34577912	0.757172	2593599	0.0567935	1301619	0.0285023	7194045	0.157532
3KO1r_1	40987874	37724871	25506631	0.676122	3909765	0.103639	828626	0.021965	7479849	0.198274
3KO1r_2	44965940	41887882	27656604	0.660253	2279312	0.0544146	1183077	0.0282439	10768889	0.257088
3KO2r_1	35171896	29103393	14005791	0.481243	9448920	0.324667	618809	0.0212624	5029873	0.172828
3KO2r_2	40816096	37767527	23832979	0.631044	3122615	0.0826799	875823	0.0231898	9936110	0.263086
3KO3r_1	42366989	36881377	19805284	0.537	12658514	0.343222	812945	0.0220422	3604634	0.0977359
3KO3r_2	28708508	27556261	13491735	0.489607	10647884	0.386405	346657	0.01258	3069985	0.111408
3KO4r_1	37361208	32515015	18811242	0.57854	10821613	0.332819	639947	0.0196816	2242213	0.0689593
3KO4r_2	23487554	22692485	8699312	0.383357	12474209	0.549707	264838	0.0116707	1254126	0.0552661
3KO5r_1	32528707	30100772	21149734	0.702631	6051681	0.201047	803352	0.0266888	2096005	0.0696329
3KO5r_2	43105730	39414571	10670748	0.270731	25270282	0.641141	563662	0.0143009	2909879	0.0738275
3KO6r_1	32370942	30545013	21820018	0.714356	5639338	0.184624	708802	0.0232052	2376855	0.0778148
3KO6r_2	52474800	47735615	22963018	0.481046	18761526	0.39303	891518	0.0186762	5119553	0.107248
3KO7r_1	28264103	25961428	9349848	0.360144	13568356	0.522635	291594	0.0112318	2751630	0.105989
3KO7r_2	44501761	40745666	17492009	0.429297	18520980	0.454551	723137	0.0177476	4009540	0.0984041

### Sheet: RIBO-seq mapping
Sample	Clean sequences	Uniquely mapped	Uniquely mapped [%]	Mapped to multiple loci	Mapped to multiple loci [%]	Mapped to too many loci	Mapped to too many loci [%]	Unmapped: too short	Unmapped: too short [%]
WT0r_1	3036626	2747468	0.904777	174433	0.057443	4557	0.00150068	110168	0.0362797
WT0r_2	4959372	4527589	0.912936	345122	0.0695899	9951	0.0020065	76710	0.0154677
WT1r_1	11210966	9902951	0.883327	965377	0.0861101	14383	0.00128294	328255	0.0292798
WT1r_2	5804045	5310822	0.915021	362750	0.0624995	4345	0.000748616	126128	0.0217311
WT2r_1	4104316	3683870	0.89756	238317	0.058065	4094	0.000997487	178035	0.0433775
WT2r_2	4558937	4179693	0.916813	245243	0.0537939	4104	0.00090021	129897	0.0284928
WT3r_1	2823378	2349599	0.832194	249839	0.0884894	4939	0.00174932	219001	0.077567
WT3r_2	1342059	1132730	0.844024	166437	0.124016	900	0.000670611	41992	0.0312892
WT4r_1	2522739	2116142	0.838827	211278	0.0837494	6136	0.00243228	189183	0.0749911
WT4r_2	1638037	1427510	0.871476	165105	0.100794	1614	0.000985326	43808	0.0267442
WT5r_1	1662227	1468154	0.883245	112522	0.0676935	3122	0.0018782	78429	0.0471831
WT5r_2	1556174	1415910	0.909866	82110	0.052764	1860	0.00119524	56294	0.0361746
WT6r_1	1599186	1403856	0.877857	99521	0.0622323	2370	0.001482	93439	0.0584291
WT6r_2	2590481	2280236	0.880237	139705	0.0539301	4946	0.0019093	165594	0.063924
WT7r_1	2137310	1917305	0.897065	93854	0.0439122	3785	0.00177092	122366	0.0572523
WT7r_2	2245471	1900797	0.846503	132435	0.0589787	9060	0.00403479	203179	0.0904839
3KO0r_1	4769837	4340367	0.909961	287721	0.0603209	6473	0.00135707	135276	0.0283607
3KO0r_2	7194045	6539526	0.909019	504192	0.0700846	13613	0.00189226	136714	0.0190038
3KO1r_1	7479849	6656748	0.889958	556979	0.0744639	9444	0.00126259	256678	0.0343159
3KO1r_2	10768889	9703989	0.901113	699356	0.0649423	12621	0.00117199	352923	0.0327725
3KO2r_1	5029873	4485548	0.891782	354052	0.0703898	5364	0.00106643	184909	0.0367622
3KO2r_2	9936110	8988667	0.904646	612246	0.0616183	9590	0.000965166	325607	0.0327701
3KO3r_1	3604634	3135958	0.86998	259656	0.0720339	6514	0.00180712	202506	0.0561794
3KO3r_2	3069985	2765103	0.900689	237819	0.0774659	1755	0.000571664	65308	0.0212731
3KO4r_1	2242213	1920866	0.856683	163700	0.0730082	5411	0.00241324	152236	0.0678954
3KO4r_2	1254126	1036484	0.826459	181684	0.144869	1846	0.00147194	34112	0.0271998
3KO5r_1	2096005	1851552	0.883372	116149	0.0554145	4688	0.00223664	123616	0.058977
3KO5r_2	2909879	2507162	0.861604	185983	0.0639143	5374	0.00184681	211360	0.0726353
3KO6r_1	2376855	2162106	0.90965	106834	0.0449476	4341	0.00182636	103574	0.0435761
3KO6r_2	5119553	4621416	0.902699	222639	0.043488	11188	0.00218535	264310	0.0516276
3KO7r_1	2751630	2559904	0.930323	104876	0.0381141	2612	0.000949256	84238	0.0306139
3KO7r_2	4009540	3612599	0.901001	180713	0.0450708	7157	0.00178499	209071	0.0521434

### Sheet: RIBO-seq counting
Sample	Uniquely mapped	CDS	CDS [%]	5UTR	5UTR [%]	3UTR	3UTR [%]	internal UTR	internal UTR [%]
WT0r_1	2747468	1976620	0.719433	78648	0.0286256	45665	0.0166208	86934	0.0316415
WT0r_2	4527589	3758157	0.830057	129987	0.02871	44474	0.00982289	131123	0.0289609
WT1r_1	9902951	7719336	0.779499	175776	0.0177499	171375	0.0173054	207873	0.020991
WT1r_2	5310822	4257149	0.801599	82110	0.0154609	89165	0.0167893	113154	0.0213063
WT2r_1	3683870	1966501	0.533814	83017	0.0225353	40010	0.0108609	91867	0.0249376
WT2r_2	4179693	3289460	0.78701	72075	0.0172441	71202	0.0170352	83417	0.0199577
WT3r_1	2349599	1489794	0.634063	70766	0.0301183	24812	0.0105601	47278	0.0201217
WT3r_2	1132730	882944	0.779483	29939	0.0264308	11167	0.00985848	18160	0.0160321
WT4r_1	2116142	1226593	0.579636	113951	0.0538485	22044	0.0104171	35110	0.0165915
WT4r_2	1427510	1151671	0.806769	30504	0.0213687	15493	0.0108532	16143	0.0113085
WT5r_1	1468154	890793	0.606744	109620	0.0746652	20421	0.0139093	29714	0.020239
WT5r_2	1415910	863975	0.610191	103414	0.0730371	13405	0.00946741	23213	0.0163944
WT6r_1	1403856	795536	0.566679	151420	0.10786	17171	0.0122313	21321	0.0151875
WT6r_2	2280236	1689700	0.74102	333750	0.146366	37439	0.0164189	45263	0.0198501
WT7r_1	1917305	1461517	0.762277	282242	0.147208	51711	0.0269707	35880	0.0187138
WT7r_2	1900797	1488387	0.783033	367918	0.19356	36789	0.0193545	35149	0.0184917
3KO0r_1	4340367	3025306	0.697016	122241	0.0281637	83291	0.0191899	134462	0.0309794
3KO0r_2	6539526	5360704	0.819739	187316	0.0286437	60463	0.00924578	181087	0.0276912
3KO1r_1	6656748	4590861	0.689655	158905	0.0238713	104348	0.0156755	180314	0.0270874
3KO1r_2	9703989	7616080	0.78484	196834	0.0202838	146495	0.0150964	321235	0.0331034
3KO2r_1	4485548	2617168	0.583467	110454	0.0246244	52623	0.0117317	134937	0.0300826
3KO2r_2	8988667	6516149	0.724929	180889	0.0201241	127861	0.0142247	208178	0.0231601
3KO3r_1	3135958	1687064	0.537974	89074	0.0284041	37357	0.0119125	55272	0.0176252
3KO3r_2	2765103	1959268	0.70857	84883	0.030698	26374	0.00953816	47930	0.0173339
3KO4r_1	1920866	1104380	0.574939	81331	0.0423408	19478	0.0101402	29444	0.0153285
3KO4r_2	1036484	798601	0.77049	37422	0.0361048	14993	0.0144652	23681	0.0228474
3KO5r_1	1851552	1186647	0.640893	135052	0.0729399	16482	0.00890172	46574	0.025154
3KO5r_2	2507162	1847812	0.737013	174135	0.069455	37986	0.015151	43100	0.0171908
3KO6r_1	2162106	1296344	0.599575	198154	0.0916486	21942	0.0101484	55754	0.0257869
3KO6r_2	4621416	3028153	0.655244	328069	0.0709888	64815	0.0140249	128541	0.0278142
3KO7r_1	2559904	1900433	0.742384	230035	0.0898608	57350	0.0224032	46884	0.0183147
3KO7r_2	3612599	2466360	0.682711	285663	0.0790741	85053	0.0235434	64762	0.0179267

### Sheet: RIBO-seq lengths
Sequence Length (bp)	15	16	17	18	19	20	21	22	23	24	25	26	27	28	29	30	31	32
WT0r_1	31663	51052	75966	114687	200223	500100	277940	319892	347598	318536	280347	226783	123290	71857	41398	24611	17598	13085
WT0r_2	47539	64466	92256	158538	241667	401279	512339	556108	628084	673211	521067	440837	330383	156905	78875	35656	13446	6716
WT1r_1	188411	303065	482823	764749	1147447	1919826	1137005	1107137	1114120	1015443	792580	624076	300267	165193	87337	31040	17807	12640
WT1r_2	107126	160970	210954	277547	439941	790489	526154	630181	774467	822645	517072	321525	140057	51976	19228	5988	4119	3606
WT2r_1	30294	48942	73474	108106	207927	1216966	288883	364881	455705	478256	278448	228325	133422	85040	43700	23696	22640	15611
WT2r_2	59403	88254	127324	154983	253534	725476	374440	482758	653786	641241	461450	297827	140367	62695	20490	6445	4681	3783
WT3r_1	25403	44104	68574	82513	137498	645498	211940	278715	349444	287735	197713	177026	129040	82585	48014	19934	17272	20370
WT3r_2	3014	4200	9681	9694	17310	35645	62087	87907	187959	204460	152320	178897	136548	91650	67744	48837	29526	14580
WT4r_1	27560	44547	72416	87049	144348	639376	190493	244492	290958	254337	167100	152516	100368	54379	28443	10402	7520	6435
WT4r_2	6019	10641	18222	25486	39694	64650	96479	135216	229358	267619	230954	206979	166700	78128	39536	15816	4208	2332
WT5r_1	21429	36577	59123	69737	110448	316739	138300	163809	203590	199397	125474	101558	53804	28787	17784	6796	4764	4111
WT5r_2	10899	19540	33646	37439	70849	289722	93071	140203	199320	254908	159109	137470	64512	25684	10821	4271	3012	1698
WT6r_1	12729	22619	42538	39628	71974	407161	127738	144854	204393	179203	106667	104861	59078	30626	25452	8564	6262	4839
WT6r_2	18826	27164	41127	75168	104792	291134	228802	312064	377653	516594	245666	193294	86189	34712	19069	7657	5312	5258
WT7r_1	18878	29158	48486	78542	130220	185663	250592	287425	329986	419671	162751	116475	45161	16741	8456	3649	2755	2701
WT7r_2	30080	38121	51129	77997	110299	174298	229286	233748	296816	508056	173437	162260	73658	36265	24881	10488	8056	6596
3KO0r_1	64474	104662	155652	257887	451053	923236	466324	509942	542557	487121	361266	256087	105333	41894	18822	9432	8002	6093
3KO0r_2	48380	65504	94655	174244	295390	507978	647493	722782	914433	1013108	797931	679969	531872	290451	182745	123940	69276	33894
3KO1r_1	123823	188186	260571	388061	613466	1525871	668084	740805	821250	811885	538842	390953	191866	105705	57684	22366	17881	12550
3KO1r_2	222858	329272	448691	622464	972172	1447782	1148555	1233273	1423685	1416993	800689	444780	156404	44180	22833	11570	10829	11859
3KO2r_1	56430	92559	143553	180166	306804	1374623	380752	438677	519325	533372	326202	255591	168514	115190	81318	25844	18561	12392
3KO2r_2	153125	208622	274896	356467	621818	1443336	783959	926625	1286738	1542009	993516	688679	362280	182062	73328	18969	10684	8997
3KO3r_1	51630	78973	121272	139860	230291	1028084	272683	338587	373948	339612	200696	165392	114066	71761	38551	14690	13991	10547
3KO3r_2	8650	12493	20182	31167	54990	109898	181320	255320	481375	572067	396413	363809	298364	161468	75976	32182	9396	4915
3KO4r_1	36972	54783	84110	90665	141224	606152	171581	222974	246849	197290	126105	110860	70484	38135	20688	8514	8062	6765
3KO4r_2	5534	7630	11539	18488	32786	62741	93215	113491	157081	181133	154358	154259	129576	72702	35248	17093	4491	2761
3KO5r_1	28264	46384	72102	86302	134391	429740	180970	216697	262697	226288	146093	125192	63315	33474	22016	8587	7301	6192
3KO5r_2	21079	33674	53576	77574	133846	319452	236179	332911	430140	454938	324299	261325	131984	51870	26203	9411	6294	5124
3KO6r_1	34704	72806	113527	124567	162367	497101	231177	230861	295514	234171	158542	116428	49358	24205	15282	5639	6238	4368
3KO6r_2	104265	185662	299966	306984	496910	748331	473202	529119	591611	597462	361377	248217	96389	32516	17833	10942	9138	9629
3KO7r_1	15809	30030	63191	90646	180491	339627	229677	314632	409157	462915	264647	217694	78495	27652	17398	4463	2653	2453
3KO7r_2	36413	68084	146712	164165	338795	645734	344635	437416	498797	565893	323041	249330	101264	42019	21858	10638	7169	7577
