## Supplementary material for "Translation in Bacillus subtilis is spatially and temporally coordinated during sporulation": Table S3

### Sheet: 3KO vs WT
Gene names	Log2FC 3KO vs WT	Normalized Log2 intensity WT_1	Normalized Log2 intensity WT_2	Normalized Log2 intensity 3KO_1	Normalized Log2 intensity 3KO_2	Peptides	Razor + unique peptides	Unique peptides	Q-value	Score	Protein IDs	Majority protein IDs	Protein names
rpmE2	-1.78771	-0.0280783	1.27935	-1.11259	-1.21157	5	5	5	0	67.991	O34967	O34967	50S ribosomal protein L31 type B
rpmGA	-0.600151	0.397974	0.0396012	-0.276638	-0.486088	4	4	4	0	82.042	P56849	P56849	50S ribosomal protein L33 1
rpsO	-0.478645	-0.041384	0.0388998	-0.280644	-0.67913	5	5	5	0	307.91	P21473	P21473	30S ribosomal protein S15
rpmH	-0.4754	0.554971	-0.572221	-0.836532	-0.131518	2	2	2	0	18.24	P05647	P05647	50S ribosomal protein L34
ypfD	-0.424747	-0.318265	0.593815	-0.487259	-0.0866841	13	13	13	0	130.11	P38494	P38494	30S ribosomal protein S1 homolog
rpsQ	-0.413524	-0.048254	-0.495306	-0.895774	-0.474834	7	7	7	0	101.89	P12874	P12874	30S ribosomal protein S17
rpmJ	-0.392598	0.0100229	0.0208591	-0.269045	-0.485269	3	3	3	0	23.637	P20278	P20278	50S ribosomal protein L36
rpsR	-0.356084	-0.653736	-0.596629	-1.45516	-0.507374	6	6	6	0	82.785	P21475	P21475	30S ribosomal protein S18
rplO	-0.322105	0.346108	0.0363392	-0.0328887	-0.228875	16	16	16	0	323.31	P19946	P19946	50S ribosomal protein L15
rpsU	-0.321608	-0.546199	-1.31664	-0.881324	-1.62473	3	3	3	0	24.3	P21478	P21478	30S ribosomal protein S21
rplM	-0.250985	0.323675	0.163067	-0.0126579	-0.00257051	9	9	9	0	233.02	P70974	P70974	50S ribosomal protein L13
rplQ	-0.239892	0.305232	0.340249	0.012362	0.153336	7	7	7	0	230.24	P20277	P20277	50S ribosomal protein L17
rpmI	-0.216613	-0.411247	-0.835666	-0.673158	-1.00698	7	7	7	0	123.47	P55874	P55874	50S ribosomal protein L35
rpsI	-0.212645	0.356962	0.302697	0.158958	0.0754114	7	7	7	0	151.8	P21470	P21470	30S ribosomal protein S9
rpsM	-0.162219	0.137806	0.123885	-0.0382016	-0.0245448	14	14	14	0	183.12	P20282	P20282	30S ribosomal protein S13
rpsS	-0.157858	0.130854	-0.0330955	0.239368	-0.457326	8	8	8	0	185.52	P21476	P21476	30S ribosomal protein S19
rpmF	-0.157336	0.0802078	0.604449	0.00872612	0.361258	3	3	3	0	30.152	O34687	O34687	50S ribosomal protein L32
rpsJ	-0.13411	-0.0614486	-0.071756	-0.216497	-0.184927	8	8	8	0	153.57	P21471	P21471	30S ribosomal protein S10
rplB	-0.118422	0.0621767	-0.0726475	-0.10104	-0.146274	21	21	21	0	323.31	P42919	P42919	50S ribosomal protein L2
rpsL	-0.109946	0.132002	-0.350617	-0.410316	-0.0281919	12	12	12	0	215.17	P21472	P21472	30S ribosomal protein S12
rpsG	-0.10382	0.363096	0.26386	0.200585	0.218731	15	15	15	0	261.98	P21469	P21469	30S ribosomal protein S7
rplV	-0.101841	0.462213	0.366692	0.288601	0.336622	10	10	10	0	209.52	P42060	P42060	50S ribosomal protein L22
rplT	-0.0910145	0.0683103	-0.0118479	-0.144956	0.019389	6	6	6	0	258.14	P55873	P55873	50S ribosomal protein L20
rpsK	-0.0803069	0.253726	0.0695597	0.327209	-0.164537	10	10	10	0	323.31	P04969	P04969	30S ribosomal protein S11
rplS	-0.0791353	0.439123	0.388423	0.445845	0.22343	9	9	9	0	200.63	O31742	O31742	50S ribosomal protein L19
rplN	-0.0733016	-0.553787	-0.401782	-0.726073	-0.376099	10	10	10	0	153.33	P12875	P12875	50S ribosomal protein L14
rpmD	-0.0713325	0.11947	0.0976812	0.0330877	0.0413984	7	7	7	0	315.75	P19947	P19947	50S ribosomal protein L30
rplX	-0.0576911	-1.12179	-1.19021	-1.30746	-1.11991	5	5	5	0	38.605	P0CI78	P0CI78	50S ribosomal protein L24
rpsE	-0.0462081	0.0922978	0.0118479	-0.00872612	0.0204555	18	18	18	0	323.31	P21467	P21467	30S ribosomal protein S5
rpsD	-0.0459834	-0.170323	-0.292482	-0.290034	-0.264738	19	19	19	0	323.31	P21466	P21466	30S ribosomal protein S4
rplW	-0.0281129	-0.889245	-1.93663	-1.05707	-1.82504	10	10	10	0	154.34	P42924	P42924	50S ribosomal protein L23
rpsP	0.0361687	-0.134636	-0.0622755	0.0349057	-0.159479	7	7	7	0	140.96	P21474	P21474	30S ribosomal protein S16
rplK	0.042347	0.241485	0.227157	0.196085	0.35725	9	9	9	0	212.34	Q06796	Q06796	50S ribosomal protein L11
rplC	0.0730212	-0.101559	-0.447728	-0.19471	-0.208535	17	17	17	0	323.31	P42920	P42920	50S ribosomal protein L3
rplE	0.0738289	-0.0607123	0.0691558	0.0645282	0.0915731	17	17	17	0	323.31	P12877	P12877	50S ribosomal protein L5
rpsB	0.0757421	0.214997	0.0176383	0.193182	0.190938	22	22	22	0	323.31	P21464	P21464	30S ribosomal protein S2
rpmA	0.0851032	0.0895438	0.11794	0.0847495	0.292941	6	6	6	0	67.044	P05657	P05657	50S ribosomal protein L27
rpsT	0.0950599	-0.0100229	-0.233407	-0.0558808	0.00257051	8	8	8	0	124.16	P21477	P21477	30S ribosomal protein S20
rplR	0.11238	0.544365	0.284176	0.496433	0.556867	9	9	9	0	243.65	P46899	P46899	50S ribosomal protein L18
rplJ	0.127172	-0.0126679	-0.0438486	-0.0421941	0.240021	14	14	14	0	323.31	P42923	P42923	50S ribosomal protein L10
rpmC	0.141151	-0.204525	0.059446	0.0973763	0.0398473	4	4	4	0	201.8	P12873	P12873	50S ribosomal protein L29
rpsC	0.147452	-0.0588048	-0.0586506	0.0318158	0.145632	21	21	21	0	323.31	P21465	P21465	30S ribosomal protein S3
rpsH	0.183704	-0.0176377	-0.0801562	0.253657	0.0159568	10	10	10	0	307.44	P12879	P12879	30S ribosomal protein S8
rplL	0.193021	0.190122	0.240387	0.393036	0.423515	12	12	12	0	323.31	P02394	P02394	50S ribosomal protein L7/L12
rplU	0.200109	0.107873	-0.0126814	0.127406	0.368004	5	5	5	0	323.31	P26908	P26908	50S ribosomal protein L21
rpsN1;rpsN2	0.229451	0.392155	0.320459	0.513218	0.658297	2	2	2	0	11.955	RpsN1;RpsN2;P12878;O31587	RpsN1;RpsN2;P12878;O31587	30S ribosomal protein S14;Alternate 30S ribosomal protein S14
rplF	0.23543	-0.183361	0.126994	0.299798	0.114695	15	15	15	0	323.31	P46898	P46898	50S ribosomal protein L6
rpsF	0.2553	0.277081	-0.136938	0.19818	0.452563	7	7	7	0	287.15	P21468	P21468	30S ribosomal protein S6
rplA	0.268516	-0.0786955	0.102013	0.233728	0.32662	18	18	18	0	323.31	Q06797	Q06797	50S ribosomal protein L1
rplI	0.310956	-1.64244	-1.29865	-1.50212	-0.817051	10	10	10	0	77.258	P37437	P37437	50S ribosomal protein L9
rpmE	0.363324	-0.389419	-1.80676	0.0218358	-1.49136	7	7	7	0	69.761	Q03223	Q03223	50S ribosomal protein L31
rplD	0.511807	-0.146743	-0.308536	0.246387	0.321948	9	9	9	0	323.31	P42921	P42921	50S ribosomal protein L4
rplP	0.587043	-1.07709	-0.703226	-0.402887	-0.203342	6	6	6	0	323.31	P14577	P14577	50S ribosomal protein L16
rpmB	0.708265	-0.804379	-0.35297	0.0691905	0.18999	6	6	6	0	38.597	P37807	P37807	50S ribosomal protein L28
